# mTORC1 promotes P-body assembly to support selective translation of CDS-m^6^A mRNAs

**DOI:** 10.64898/2026.11.26.769392

**Authors:** Hirokazu Nakatsumi, Kazuya Ichihara, Taisuke Mizoo, Atsushi Hatano, Koichi Ogami, Yuichiro Hara, Toru Aonuma, Yuzuki Imai, Akinobu Matsumoto, Masaki Matsumoto, Keiichi I. Nakayama, Michiko Shirane

**Affiliations:** Department of Molecular Biology, Graduate School of Pharmaceutical Sciences, Nagoya City University, Nagoya, Aichi 467-8603, Japan; Division of Biological Science, Graduate School of Science, Nagoya University, Nagoya, Aichi 464-8602, Japan; Department of Biomaterials, Graduate School of Medicine, Dentistry and Pharmaceutical Sciences, Okayama University, Okayama 700-8558, Japan; Department of Omics and Systems Biology, Niigata University, Graduate School of Medicine Dentistry and Health Science, Niigata, Niigata 951-8510, Japan; Division of Molecular Oncology, Center for Neurological Diseases and Cancer, Nagoya University Graduate School of Medicine, Nagoya, Aichi 466-8550, Japan; Research Center for Genome and Medical Sciences, Tokyo Metropolitan Institute of Medical Science, Tokyo 156-8506, Japan; Division of Cell Biology, Medical Institute of Bioregulation, Kyushu University, Fukuoka, Fukuoka 812-8582, Japan; Division of Biochemistry and Integrative Cancer Research, The Institute of Medical Science, The University of Tokyo, Tokyo 108-8639, Japan; Department of Data Science, School of Frontier Engineering, Kitasato University, Sagamihara, Kanagawa 252-0373, Japan; Anticancer Strategies Laboratory, Advanced Research Initiative, Institute of Science Tokyo, Tokyo 113-8510, Japan

## Abstract

Growth and nutrient signals regulate both global protein synthesis and selective mRNA translation through mTORC1. Processing bodies (P-bodies) are membraneless cytoplasmic compartments generally regarded as sites of translational repression and mRNA decay, and whether they contribute to this selectivity is unknown. Here, we show that mTORC1 rapidly promotes P-body assembly and enhances translation of P-body-associated mRNAs enriched for N^6^-methyladenosine within their coding sequences (CDS-m^6^A). mTORC1-stimulated translation of these mRNAs is selectively attenuated in P-body-deficient cells. The m^6^A reader YTHDF2, previously implicated in mRNA decay, localizes to a subset of mTORC1-responsive P-bodies and promotes translation of these transcripts. Unlike canonical 5′TOP mRNAs, which encode the translation machinery, this mRNA population is enriched for transcripts encoding transcriptional regulators and early stimulus-response proteins. These findings identify P-bodies as positive mediators of selective translation downstream of mTORC1 and suggest a route by which growth signals tune the production of regulatory proteins.
