## Supplementary material for "mTORC1 promotes P-body assembly to support selective translation of CDS-m^6^A mRNAs": Table S3

### Sheet: Reagents and resources
REAGENT or RESOURCE	SOURCE	IDENTIFIER
Antibodies
Rabbit polyclonal anti-PATL1	BETHYL laboratories	Cat#A303-482A; RRID: AB_10950129
Mouse monoclonal anti-DCP1A (clone 53-Y)	Santa Cruz	Cat#sc-100706; RRID: AB_2090408
Rabbit monoclonal anti-TSC1 (clone D43E2)	Cell Signaling Technology	Cat#6935; RRID: AB_10860420
Rabbit monoclonal anti-S6K1 (clone 49D7)	Cell Signaling Technology	Cat#2708; RRID: AB_390722
Rabbit polyclonal anti-pS6 (Ser235/236)	Cell Signaling Technology	Cat#2211; RRID: AB_331679
Mouse monoclonal anti-S6 (clone C-8)	Santa Cruz	Cat#sc-74459; RRID: AB_1129205
Rabbit monoclonal anti-4E-BP1 (clone 53H11)	Cell Signaling Technology	Cat#9644; RRID: AB_2097841
Rabbit polyclonal anti-G3BP1	Cell Signaling Technology	Cat#17798; RRID: AB_2884888
Mouse monoclonal anti-actin (clone 2D4H5)	Proteintech	Cat#66009-1-Ig; RRID: AB_2687938
Mouse monoclonal anti-Raptor (clone 10E10)	Santa Cruz	Cat#sc-81537; RRID: AB_2130791
Mouse monoclonal anti-Rictor (clone H-11)	Santa Cruz	Cat#sc-271081; RRID: AB_10611167
Mouse monoclonal anti-DsRed (mCherry) (clone E-8)	Santa Cruz	Cat#sc-390909; RRID: AB_2801575
Rabbit recombinant anti-YTHDF2 (clone 3L6)	Proteintech	Cat#81340-1-RR; RRID: AB_2923715
Mouse monoclonal anti-LARP1 (clone A-8)	Santa Cruz	Cat#sc-515873; RRID: AB_2827418
Rabbit polyclonal anti-ATG13	Proteintech	Cat#18258-1-AP; RRID: AB_2130658
Goat polyclonal anti-Desmin (Y-20)	Santa Cruz	Cat#sc-7559; RRID: AB_639081
Anti-mouse IgG HRP	Promega	Cat#W4021; RRID: AB_430834
Anti-rabbit IgG HRP	Promega	Cat#W4011; RRID: AB_430833
Alexa488 anti-mouse IgG (H+L)	Invitrogen	Cat#A32723; RRID: AB_2633275
Alexa488 anti-rabbit IgG (H+L)	Invitrogen	Cat#A32731; RRID: AB_2633280
Alexa555 anti-goat IgG (H+L)	Invitrogen	Cat#A21432; RRID: AB_2535853
Alexa555 anti-mouse IgG (H+L)	Invitrogen	Cat#A-21422; RRID: AB_2535844
Chemicals, peptides, and recombinant proteins
Torin1	Tocris Bioscience	Cat#4247
Rapamycin	LC Laboratories	Cat#R-5000
Puromycin	FUJIFILM Wako	Cat#160-23151
Cycloheximide	Sigma-Aldrich	Cat#C1988
Human recombinant insulin	FUJIFILM Wako	Cat#093-06351
X-tremeGENE 9 DNA Transfection Reagent	MilliporeSigma	Cat#6365809001
Sodium arsenite solution	Sigma-Aldrich	Cat#1.06277
Critical commercial assays
ReverTra Ace qPCR RT Master Mix with gDNA Remover	TOYOBO	Cat#FSQ-301
THUNDERBIRD Next SYBR qPCR Mix	TOYOBO	Cat#QPX-201
SuperSignal West Pico Plus Chemiluminescent Substrate	Thermo Fisher	Cat#34578
Deposited data
RNA-seq and ribosome profiling data	This paper	GEO: GSE354450
Mass spectrometry proteomics data	This paper	ProteomeXchange: PXD087119; jPOST: JPST005072
P-body-associated transcriptome	Hubstenberger et al. (2017)	ArrayExpress: E-MTAB-5477
m⁶A-seq data	Liu et al. (2014)	GEO: GSE46705
YTHDF1 knockdown RNA-seq and ribosome profiling	Wang et al. (2015)	SRA: SRR1661491–SRR1661494
YTHDF2 knockdown RNA-seq and ribosome profiling	Wang et al. (2014)	SRA: SRR944657; SRR944659; SRR944660; SRR944662
YTHDF3 knockdown RNA-seq and ribosome profiling	Shi et al. (2017)	SRA: SRR5099275–SRR5099280
MCF10A PRO-seq and Pol II ChIP-seq	Guo et al. (2021)	GEO: GSM4914401; GSM4915953
HCT116 PRO-seq and Pol II ChIP-seq	Hyder et al. (2024)	GEO: GSE266692; GSM8253808; GSM8253809; GSM8253859; GSM8253860
HCT116 Pol II ChIP-seq	Chen et al. (2015)	GEO: GSE63314
EGF-stimulated HeLa transcriptome	Amit et al. (2007)	GEO: GSE6783
IL-1α-stimulated keratinocyte transcriptome	Yano et al. (2008)	GEO: GSE9120
TNF-α-stimulated HBEC transcriptome	Hamed et al. (2022)	GEO: GSE202436
LPS-stimulated macrophage transcriptome	Muralidharan et al. (2022)	GEO: GSE112372
TGF-β1-stimulated A549 transcriptome	Sartor et al. (2010)	GEO: GSE17708
Experimental models: Cell lines
HeLa	ATCC	Cat#CCL-2
HeLa TSC1 knockout cells	This paper	N/A
HeLa TSC1/PATL1 double knockout cells	This paper	N/A
Oligonucleotides
qPCR primers: mCherry forward primer	This paper	GCGCCTACAACGTCAACATC
qPCR primers: mCherry reverse primer	This paper	TTGTACAGCTCGTCCATGCC
qPCR primers: GAPDH forward primer	This paper	GCAAATTCCATGGCACCGT
qPCR primers: GAPDH reverse primer	This paper	TCGCCCCACTTGATTTTGG
Recombinant DNA
pcDNA3-mCherry-PEST-DRACH(+)	This paper	N/A
pcDNA3-mCherry-PEST-DRACH(−)	This paper	N/A
pX330-U6-Chimeric_BB-CBh-hSpCas9	Cong et al. (2013)	Addgene plasmid #42230
Software and algorithms
R	CRAN	v4.5.3
ggplot2	CRAN	v4.0.2
Python	Python Software Foundation	v3.9.19
STAR	GitHub	v2.7.4a
featureCounts	Subread package	v2.0.3
DESeq2	Bioconductor	v1.50.2
CellProfiler	Broad Institute	v4.2.4
